# Modeling cardiac fibroblast heterogeneity from human pluripotent stem cell-derived epicardial cells

**DOI:** 10.1101/2023.10.22.563460

**Authors:** Ian Fernandes, Shunsuke Funakoshi, Homaira Hamidzada, Slava Epelman, Gordon Keller

## Abstract

**Abstract (Summary)**

Cardiac fibroblasts play an essential role in the development of the heart and have been implicated in disease progression in the context of fibrosis and regeneration. Here, we established a simple organoid culture platform using human pluripotent stem cell-derived epicardial cells and ventricular cardiomyocytes to study cardiac fibroblasts’ development, maturation and heterogeneity under normal conditions and following treatment with pathological stimuli. We demonstrated that this system models the early interactions between epicardial cells and cardiomyocytes to generate a population of fibroblasts that recapitulates many aspects of fibroblast behaviour *in vivo* including changes associated with maturation and in response to pathological stimuli associated with cardiac injury. Using single cell transcriptomics, we show that the hPSC-derived organoid fibroblast population displays a high degree of heterogeneity that approximates the heterogeneity of populations in both the normal and diseased human heart. Additionally, we identified a unique subpopulation of fibroblasts possessing reparative features previously characterized in the hearts of model organisms. Taken together, our system recapitulates many aspects of human cardiac fibroblast specification, development and maturation providing a platform to investigate the role of these cells in human cardiovascular development and disease.
