## Supplementary Table4 for "Modeling cardiac fibroblast heterogeneity from human pluripotent stem cell-derived epicardial cells"

### Sheet: Sheet1
Gene	Forward 5'-3'	Reverse 5'-3'
TBP	TGAGTTGCTCATACCGTGCTGCTA	CCCTCAAACCAACTTGTCAACAGC
CD36	GGTGATGAGAAGGCAAACA	ACATCACCACACCAACAC
FABP3	CACTCGCACTTATGAGAAAGA	AGGAAGAAATGAGGCAATGT
CPT1B	TGGAAACCACATCCGCAAAG	AAGGGCAGCTGGCATTTC
COX7A1	CTACAGCTTGTACTCCCTTG	CAGAGGCCAGCGTTTATT
CKMT2	GGAGAGAGGCCAAGATATTAAG	CGTACCAGCAGACAGATTATT
GLUT1	CCTGGTTCTGTTCTTCATCTT	CGGGTGTCTTGTCACTTT
GAPDH	AGGTGGTCTCCTCTGACTTCAACA	GACAAAGTGGTCGTTGAGGGCAAT
LDHA	TCCTTAGTGTTCCTTGCATTT	AAGTGTATCTGCACTCTTCTTC
TCAP	CCATGGCTGCTTTGTAGTT	CCAACTCTCCACCCTTAGT
ADRB1	CCTCTTCGTCTTCTTCAACTG	AGAGCAGTCCCTGGAAG
CX43	GATGACCAGTCGGCCTTTCGTTGT	AGAAGCGCACATGAGAGATTGGGA
COX6A2	CCACACTCTGTTCCACAATAG	TCGAAGCTTCACACCTTTATT
MYOZ2	CCCAGGTTTATGTCCTTTGT	ATCTGTAGGTTCGGTTGTTATC
NPPB	TCCTGCTCTTCTTGCATCTGGCTT	TGTAACCCGGACGTTTCCAAGT
HRC	GGCAGACATGCTGGAAA	TAAATATAGCTCGTGGAAAGGG
DES	GTGAGGCCACACAGCAG	TTCAGGGAGCAGTGAGGA
MYOM3	GTTGCTCTCGTAACCATGAC	AGCCTGTGAACCTCCAT
ALDH1A2	TTTGCCAAGTTCCATTGTGCCAGG	TGGTGGAGTCACTGGAAAGCAGAA
TCF21	GTGTGCTCTCTGTCAGCAATA	GGATGAAGTCACCGAAGTTCTC
GATA5	ACCAAGATTCCCAGTGAAGCACCT	TCCGTCTATCCATGTGGGCAATGA
HAND2	GCGTGAATGTTCCCTCTT	CTAGTGCCCACTGTCTTTATC
SEMA3D	TGA AGC CCG ATG AAA GAA TCA	CTC CTG GGC TTT GCA GTA ATA
BNC1	TGGGTTGCCCATAACCTGTCATCT	TACTTTGCATTTGTGGAGCTGCCG
MAB21L2	CGAGAAACACCCACGAGAAA	AGGTTGGGCAGAAAGTAGTG
WT1	ATAGGCCAGGGCATGTGTATGTGT	AGTTGCCTGGCAGAACTACATCCT
MSLN	TCC TGG CAC TGC TCC TA	GTT TAC TGA GCG CGA GTT CT
UPK3B	CAG GGC TCC TTG CCT TT	TGG AGA GGG AGA GAA ACC A
GATA4	CGAATGACGGCATCTGTTTGCCAT	ATTTGGTATTAGGGATGCAGGGCG
GATA6	GAGAACAGCGAGCTCAAGTAT	CACGGAGGACGTGACTT
FN1	GATGTACAGGCTGACAGAGAAG	GAAGAACTCTAAGCTGGGTCTG
POSTN	CCGAGCCTTGTATGTATGTTATG	TTTGTACACCAAGCACCTATTT
COL1A1	CAATGCTGCCCTTTCTGCTCCTTT	CACTTGGGTGTTTGAGCATTGCCT
ACTA2	TGATGGTGGGAATGGGA	CATGTTCTATCGGGTACTTCAG
MYH11	AGAAGCCAGGGAGAAGGAAACCAA	TGGAGCTGACCAGGTCTTCCATTT
MYLK	TCCCGCCACTTCCAGATA	CAGCCTTGCAGGTGTACTT
NOTCH1	CGGGTCCACCAGTTTGAATG	GTTGTATTGGTTCGGCACCAT
MKI67	CTGAGGCAGAACAGCAAATA	AGGTCTTCATGGGCTTCT
ELN	TGTGGCCGGAAGAGAAA	CATTCTCCACCAAGCAGTAG
FBLN1	CTGAAGCTGGAGATGAACTATG	CCAGTACTCAGAGACGAAGA
CRYAB	GATGTAGACCCTCTCACCATTA	CCTGTTTCCTTGGTCCATTC
GJA1	GATGACCAGTCGGCCTTTCGTTGT	AGAAGCGCACATGAGAGATTGGGA
COL3A1	GAATTTGGTGTGGACGTTGG	CTTGCACTGGTTGACAAGATTAG
ELN	TGTGGCCGGAAGAGAAA	CATTCTCCACCAAGCAGTAG
COL5A3	TCTTCTCGAGCGGGATTT	CCCAGTTCAAACCCAAACT
CNN1	AAGGACGCACTGAGCAACGCTATT	ACGCCACTGTCACATCCACATAGT
TNC	CGCAAACGGGCATAAATTC	GGTTGGGCTGGTTGTATT
LOX	AGCTACCTGGTTCCTGAAT	CGCATGATGTCCTGTGTAG
PALLD	CTACATCTGCCTGCTCATTC	CACAATCCCTGCTTCATTCT
WIF1	CAG CAC ACG CCT TCA CTT A	CGT TTC AGA TGT CGG AGT TCA
DKK3	AGA GGA GCC TGA CTG AAG AG	ACA GCC TGG TCC AGA TCT AA
ATP1B1	AAC TCC TGC AGC CCA AAT AC	ACC GTA CGC CTT ACA CTC TAT
DDAH1	GAA GGA CCA TAT GCT GAT CCC	GCA GCT CAG GAG TCT ACT TTC
FMOD	CTC ACG GCT CTT AAG TTC TTC C	CAG ACA GCC AGG GAT TGT TAG
COMP	TGGCATACAGGAGACACAGA	GCTGCAGGAACCAACGATA
SOX9	TGCATTTCCTCCTGCCTTTGCTTG	GGGCACTTATTGGCTGCTGAAACA
VEGFA	AGACCCTGGTGGACATCTT	TCCAGGCCCTCGTCATT
TIMP3	CTACTACCTGCCTTGCTTTGT	GCGTAGTGTTTGGACTGGTAG
CXCL8	TTTGCCAAGGAGTGCTAAAGA	CCACTCTCAATCACTCTCAGTTC
VCAM1	TCTTGCTCAGATTGGTGACTCCGT	TTCGTGACCTTCCCATTCAGTGGA
IL33	TGATGGAAACCTGTGAGTCTTG	CCTTAGATGTCACCTGTCTCTTTC
AGRIN	GCT TTG TGG GCT GCT TG	CTC TGG TGC CAG CTC AT
TBX18	TTAACCTTGTCCGTCTGCCTGAGT	GTAATGGGCTTTGGCCTTTGCACT
HOTAIRM1	GCCAGAAACCAGCCATAGT	CATAGGTTTGCTCCCTACCTTC
DES	GTGAGGCCACACAGCAG	TTCAGGGAGCAGTGAGGA
ATP2A2	GGAGTAACCGCTTCCTAAAC	CAGGGTTGGTAGATGTGTTG
HRC	GGCAGACATGCTGGAAA	TAAATATAGCTCGTGGAAAGGG
MLYCD	AACAGCACCTCCTACCT	TCAGAGCTTGCTGTTCTTT
MFN2	CCCTCCAGCACTACTTATTT	GGTACCATGCTGTCCATAG
SOX4	ATGGTGTGGTCGCAGAT	GGATCTTGTCGCTGTCTTTG
HBEGF	TACCATAGGAGAGGAGGTTATG	AGTCTCTCTCAGTGGGAATTA
CD9	TACAAGGACACCTACAACAAGC	CGCATAGTGGATGGCTTTCA
CACNA1C	TGA CCA TAG AGG AGA TGG AGA G	TGC AGT TCA CAA AGG GTA AGA
KCND3	CAT GTT GGT GGG TGG TCA	TTC CTT CCA GGC ACA AGT C
HCN2	AAT TCC ATC CTC CTG CAC AA	GTA CTT GAC GAT CTC CTG GAT G
CILP2	GTG AGT TCA TGG ACG CTG T	GTT GCT CTG GCT GGT ATG T
CHAD	ACT ACC AAC CCA GCT CCA	CTC AGC AAC AGC TTC TCC AA
HCN4	TCTTCCTCATTGTGGAGACACGCA	TGAGGATCTTCGTGAAGCGGACAA
HP	CCA GGT AGA TAT TGG GCT CAT C	ACG CCC TAC TTC TGC ATA ATC
RBP4	GCT CTC AGT CTT CAG CTC TAT TT	AGG AAA GGC AAG CAG ATT CA
IGFBP4	GTG CGT GTG TGT GTG TTT G	TGC CAG TCT CAG TCC TCT T
KCNK1	AAT TCC ATC CTC CTG CAC AA	GTA CTT GAC GAT CTC CTG GAT G
KCNJ2	CTTTGTAGTGCCAGAGACTTAG	CACTGTCGTCTTCCTCTTTG
KCNH2	GCTGAAGGAGACGGAAGAAG	GCTGAAGGAGACGGAAGAAG
GLUT4	GAGTATTTAGGGCCAGATGAG	AAGTGCTGCAGAGGAAAG
PDK4	CAAGTCAGCCTTCAAACATTATC	TGCCAGGTTCTTTGGTTC
TNNI1	TCTGAGCTCCTGCTTCAT	CAGGCTGGAGGGAAGAA
TNNI3	GAT GCA CTG AGT GGA ATG G	CAG CTC AGA GAG AAG CTT TAT T
MYH6	TCAGCTGGAGGCCAAAGTAAAGGA	TTCTTGAGCTCTGAGCACTCGTCT
MYH7	TCGTGCCTGATGACAAACAGGAGT	ATACTCGGTCTCGGCAGTGACTTT
NFATC1	CCT GCT GCC TTA CAC AGT GCA TTT	TGC GAC TAT GAA CAA GCC TAC GGT
HAS1	TCC AGC TAG GTC TCA TAA A	CAT CTT GGC GGG AAG TAA A
